# Five millennia of mitochondrial introgression in Atlantic bluefin tuna identified using ancient DNA

**DOI:** 10.1101/2024.03.24.586294

**Authors:** Emma Falkeid Eriksen, Adam Jon Andrews, Svein Vatsvåg Nielsen, Per Persson, Estrella Malca, Vedat Onar, Veronica Aniceti, Gäel Piquès, Federica Piattoni, Francesco Fontani, Martin Wiech, Keno Ferter, Oliver Kersten, Giada Ferrari, Alessia Cariani, Fausto Tinti, Elisabetta Cilli, Lane M. Atmore, Bastiaan Star

## Abstract

Mitogenomic (MT) introgression between species is readily documented in marine fishes. Such introgression events may either be long-term natural phenomena or the result of human-driven shifts in spatial distributions of previously separated species. Determining the drivers behind MT introgression is stymied by the difficulty of directly observing patterns of interbreeding over long timescales. Using ancient DNA spanning five millennia, we here investigate the long-term presence of MT introgression from Pacific bluefin tuna (*Thunnus orientalis*) and albacore (*Thunnus alalunga*) into Atlantic bluefin tuna (*Thunnus thynnus*), a species with extensive exploitation history and observed shifts in abundance, and demographic distribution. Comparing ancient (n=130) and modern (n=78) mitogenomes of specimens covering most of the range of Atlantic bluefin tuna we detect no significant spatial or temporal population structure. This lack of spatiotemporal genomic differentiation is indicative of ongoing gene flow between populations and large effective population sizes over millennia. Moreover, we identify introgressed MT genomes in ancient specimens up to 5000 years old and find that this rate of introgression has remained similar through time. We therefore conclude that MT introgression in the Atlantic bluefin tuna is to date unaffected by anthropogenic impacts. By providing the oldest example of directly observed MT introgression in the marine environment, our results highlight the utility of ancient DNA to obtain temporal insights in the long-term persistence of such phenomena.
