## Supplementary material for "Five millennia of mitochondrial introgression in Atlantic bluefin tuna identified using ancient DNA": ENA-sample-bamfiles

sample_ID	bamfile_name	Species	ENA_project_accession_no	ENA_ID	file_md5_checksum
aTUNm01-Sicily-900-1200CE	CDM_10C_03.Mito.bam	Thunnus thynnus	PRJEB74135	ERR12771599	1fee032420a561b27f1b186281b8dae5
aTUNm02-Sicily-900-1200CE	CDM_10C_04.Mito.bam	Thunnus thynnus	PRJEB74135	ERR12771600	01dc73bb08cddd56f624d4554d6a8007
aTUNm03-Sicily-900-1200CE	CDM_10C_06.Mito.bam	Thunnus thynnus	PRJEB74135	ERR12771601	9e1bc4d55d36a1aa8078d0bb8c20e950
aTUNm04-Sicily-900-1200CE	CDM_10C_07.Mito.bam	Thunnus thynnus	PRJEB74135	ERR12771602	1e4534413c3f3acac9426b4a51075375
aTUNm05-Sicily-900-1200CE	CDM_10C_08.Mito.bam	Thunnus thynnus	PRJEB74135	ERR12771603	a0b8f54944c6f913603fe54ba31bd46d
aTUNm06-Sicily-900-1200CE	CDM_10C_11.Mito.bam	Thunnus thynnus	PRJEB74135	ERR12771604	88b68e1662c0eb1866de6856972045d8
aTUNm13-Zliten-1925CE	ION_1925_01.Mito.bam	Thunnus thynnus	PRJEB74135	ERR12771605	9aced80026990adf59e22167228163c3
aTUNm14-Zliten-1925CE	ION_1925_04.Mito.bam	Thunnus thynnus	PRJEB74135	ERR12771606	e7f43c41995b21068395653ebfbe8f4a
aTUNm15-Zliten-1925CE	ION_1925_06.Mito.bam	Thunnus thynnus	PRJEB74135	ERR12771607	6876bf1c33ac02990d97d6bab0a50665
aTUNm16-Zliten-1925CE	ION_1925_07.Mito.bam	Thunnus thynnus	PRJEB74135	ERR12771608	8223d097ddb19071cbb341968c6f15d4
aTUNm17-Zliten-1925CE	ION_1925_08.Mito.bam	Thunnus thynnus	PRJEB74135	ERR12771609	413ac4da9c3d233258e085f4e71f96b8
aTUNm18-Zliten-1925CE	ION_1925_09.Mito.bam	Thunnus thynnus	PRJEB74135	ERR12771610	5d1fbfc2b1836cce7e641146cff465cd
aTUNm19-Zliten-1925CE	ION_1925_10.Mito.bam	Thunnus thynnus	PRJEB74135	ERR12771611	8a9cc6dcee670089faafb6da63f764b9
aTUNm20-Zliten-1925CE	ION_1925_11.Mito.bam	Thunnus thynnus	PRJEB74135	ERR12771612	5035d1f32bbecb52cfee5ab9815cea22
aTUNm21-Zliten-1925CE	ION_1925_15.Mito.bam	Thunnus thynnus	PRJEB74135	ERR12771613	513d625a60c57bdd376bcb536766ce3f
aTUNm22-Zliten-1925CE	ION_1925_22.Mito.bam	Thunnus thynnus	PRJEB74135	ERR12771614	e8777ce5b08f92ef4a4da44136b7294a
aTUNm23-Zliten-1925CE	ION_1925_24.Mito.bam	Thunnus thynnus	PRJEB74135	ERR12771615	91b9b0a89fc3a7e5ea3e758d7eb186c6
aTUNm24-Zliten-1925CE	ION_1925_26.Mito.bam	Thunnus thynnus	PRJEB74135	ERR12771616	85084c13707f388c335cd68d6b34a73e
aTUNm25-Zliten-1925CE	ION_1925_27.Mito.bam	Thunnus thynnus	PRJEB74135	ERR12771617	79f9fd2e3507b28e56dbd2d19bac0656
aTUNm26-Zliten-1925CE	ION_1925_28.Mito.bam	Thunnus thynnus	PRJEB74135	ERR12771618	4410b478243b7cd893e250da5cdd98ea
aTUNm27-Zliten-1925CE	ION_1925_29.Mito.bam	Thunnus thynnus	PRJEB74135	ERR12771619	d2659a9e9f59f8189bf090a875313b5f
aTUNm28-Zliten-1925CE	ION_1925_35.Mito.bam	Thunnus thynnus	PRJEB74135	ERR12771620	c8541471d164b323f538c8b4424b8598
aTUNm29-Zliten-1925CE	ION_1925_36.Mito.bam	Thunnus thynnus	PRJEB74135	ERR12771621	200cf6745eb62f556b1239100473f6d9
aTUNm30-Zliten-1925CE	ION_1925_37.Mito.bam	Thunnus thynnus	PRJEB74135	ERR12771622	feb5f4a9e2a699e96fed0211a79a2cd8
aTUNm31-Zliten-1925CE	ION_1925_40.Mito.bam	Thunnus thynnus	PRJEB74135	ERR12771623	2c8916f7437ff9d5fd7d61df11ddd46e
aTUNm32-Zliten-1925CE	ION_1925_41.Mito.bam	Thunnus thynnus	PRJEB74135	ERR12771624	dd066d358e38320d3cec3ed5feb54a03
aTUNm33-Zliten-1925CE	ION_1925_44.Mito.bam	Thunnus thynnus	PRJEB74135	ERR12771625	e3fe91fcb98c391867b002d40d600fcc
aTUNm34-Zliten-1925CE	ION_1925_45.Mito.bam	Thunnus thynnus	PRJEB74135	ERR12771626	7c3b30d05c7eff6767fe171ad5e2ac5d
aTUNm35-Istanbul-1941CE	IST_1941_01.Mito.bam	Thunnus thynnus	PRJEB74135	ERR12771627	2a1f0e9a375eab674043299965a484e4
aTUNm36-Istanbul-1941CE	IST_1941_02.Mito.bam	Thunnus thynnus	PRJEB74135	ERR12771628	8856bad9433c6d805651fea798720446
aTUNm37-Istanbul-800-1200CE	IST_415C_01.Mito.bam	Thunnus thynnus	PRJEB74135	ERR12771629	16ab03b870d85beeaf3937b6aff95fcb
aTUNm38-Istanbul-800-1200CE	IST_415C_02.Mito.bam	Thunnus thynnus	PRJEB74135	ERR12771630	89ada6445d880f1d0021da912f553e11
aTUNm39-Istanbul-800-1200CE	IST_415C_03.Mito.bam	Thunnus thynnus	PRJEB74135	ERR12771631	31fc7ff840f3fa161edea53398329559
aTUNm40-Istanbul-800-1200CE	IST_415C_04.Mito.bam	Thunnus thynnus	PRJEB74135	ERR12771632	264518fe8a3d84419542d684a868154b
aTUNm41-Istanbul-800-1200CE	IST_415C_05.Mito.bam	Thunnus thynnus	PRJEB74135	ERR12771633	ddb30acd4a56e9775b5007e22f6b668f
aTUNm42-Istanbul-800-1200CE	IST_415C_06.Mito.bam	Thunnus thynnus	PRJEB74135	ERR12771634	11c4e2987bad470598914bd6eac06bcf
aTUNm43-Istanbul-800-1200CE	IST_415C_07.Mito.bam	Thunnus thynnus	PRJEB74135	ERR12771635	736c01b6dcdc2e0470b55318dc335b10
aTUNm44-Istanbul-800-1200CE	IST_415C_09.Mito.bam	Thunnus thynnus	PRJEB74135	ERR12771636	ddb9a883b04f3f85c5e76735fa0d467a
aTUNm45-Istanbul-800-1200CE	IST_415C_10.Mito.bam	Thunnus thynnus	PRJEB74135	ERR12771637	17d5919ef995d2aa8d36fdaef3fb0647
aTUNm46-Istanbul-800-1200CE	IST_415C_12.Mito.bam	Thunnus thynnus	PRJEB74135	ERR12771638	289c4f58ff3ddd485ceea2172d5490ff
aTUNm47-Istanbul-800-1200CE	IST_415C_13.Mito.bam	Thunnus thynnus	PRJEB74135	ERR12771639	41c32b3ca5d8babdd8fafca1fb06a8b6
aTUNm48-Istanbul-800-1200CE	IST_415C_14.Mito.bam	Thunnus thynnus	PRJEB74135	ERR12771640	fbd8e3c5f9b1c001e69f597248ad9cc6
aTUNm49-Istanbul-800-1200CE	IST_415C_15.Mito.bam	Thunnus thynnus	PRJEB74135	ERR12771641	b04a8b54d8f010df8307fa7aba12b588
aTUNm50-Istanbul-800-1200CE	IST_415C_16.Mito.bam	Thunnus thynnus	PRJEB74135	ERR12771642	3f1f86a9ee93663efedd39d42e818dc9
aTUNm51-Istanbul-800-1200CE	IST_415C_17.Mito.bam	Thunnus thynnus	PRJEB74135	ERR12771643	a2f2531722602fc1a3f1eaa7814be078
aTUNm52-Istanbul-800-1200CE	IST_415C_18.Mito.bam	Thunnus thynnus	PRJEB74135	ERR12771644	2ba2a74dc96cf7c68170711c384e6511
aTUNm53-Istanbul-800-1200CE	IST_415C_19.Mito.bam	Thunnus thynnus	PRJEB74135	ERR12771645	6ab04b1fad6e0c7e3eb5b50a727c0040
aTUNm54-Istanbul-800-1200CE	IST_415C_20.Mito.bam	Thunnus thynnus	PRJEB74135	ERR12771646	8896164c41daf47ff953513114441517
aTUNm55-Istanbul-800-1200CE	IST_415C_22.Mito.bam	Thunnus thynnus	PRJEB74135	ERR12771647	1058defa63160cba9ded39b9bc095f7a
aTUNm56-Istanbul-800-1200CE	IST_415C_23.Mito.bam	Thunnus thynnus	PRJEB74135	ERR12771648	b34d98be6c986fce63cbf227b82afab7
aTUNm57-Istanbul-800-1200CE	IST_415C_24.Mito.bam	Thunnus thynnus	PRJEB74135	ERR12771649	aeff2bdef175bd9c3429d70181930938
aTUNm58-Gibraltar-1755CE	LC_1755_01A.Mito.bam	Thunnus thynnus	PRJEB74135	ERR12771650	71c296882eaa520880313ba82cfa245f
aTUNm59-Gibraltar-1755CE	LC_1755_03B.Mito.bam	Thunnus thynnus	PRJEB74135	ERR12771651	fd427c79dfb7c8c85918c9bd6e60e0b5
aTUNm60-Gibraltar-1755CE	LC_1755_04.Mito.bam	Thunnus thynnus	PRJEB74135	ERR12771652	3609f47022da64c460f3d5c2f1722542
aTUNm61-Gibraltar-1755CE	LC_1755_05A.Mito.bam	Thunnus thynnus	PRJEB74135	ERR12771653	d7e275cc9572b28c863992680799b639
aTUNm62-Gibraltar-1755CE	LC_1755_06B.Mito.bam	Thunnus thynnus	PRJEB74135	ERR12771654	f0c6ff2873d6420f58054cb482086531
aTUNm63-Gibraltar-1755CE	LC_1755_08B.Mito.bam	Thunnus thynnus	PRJEB74135	ERR12771655	22b23b60c5c012711c0675b8de547603
aTUNm64-Gibraltar-1755CE	LC_1755_11B.Mito.bam	Thunnus thynnus	PRJEB74135	ERR12771656	8905e489595a484ae2c195d4ba9c97a6
ALB-TUN-01	MA-ALB_05.ATL_mt.realigned.bam	Thunnus alalunga	PRJEB74135	ERR12771657	c66e18169f4732a94e92738bc5bf271f
ALB-TUN-02	MA-ALB_09.ATL_mt.realigned.bam	Thunnus alalunga	PRJEB74135	ERR12771658	f1e428698d1474ab41153bbdf6d9b67d
ALB-TUN-03	MA-ALB_12.ATL_mt.realigned.bam	Thunnus alalunga	PRJEB74135	ERR12771659	9459f500872ec575ba33d9bd81410772
ALB-TUN-04	MA-ALB_21.ATL_mt.realigned.bam	Thunnus alalunga	PRJEB74135	ERR12771660	2e6380f4d864cc3d45bdfbcd9452e928
ALB-TUN-05	MA-ALB_24.ATL_mt.realigned.bam	Thunnus alalunga	PRJEB74135	ERR12771661	2055050770694cd18835f5ffdc385315
ALB-TUN-06	MA-ALB_27.ATL_mt.realigned.bam	Thunnus alalunga	PRJEB74135	ERR12771662	6ce3ff21a10e62f54959e5f3fd9be3c5
mTUNm01-EMED	MA-CYPR-LS-0-315.ATL_mt.realigned.bam	Thunnus thynnus	PRJEB74135	ERR12771663	51ca54311333fa8c8dd4e7345e832642
mTUNm02-EMED	MA-CYPR-LS-0-330.ATL_mt.realigned.bam	Thunnus thynnus	PRJEB74135	ERR12771664	24a44e1e85088f4778b9bc893a94e6e0
mTUNm03-EMED	MA-CYPR-LS-0-331.ATL_mt.realigned.bam	Thunnus thynnus	PRJEB74135	ERR12771665	46a10544baffc7dd9b994c3e64e3300b
mTUNm04-EMED	MA-CYPR-LS-0-343.ATL_mt.realigned.bam	Thunnus thynnus	PRJEB74135	ERR12771668	bad41a26bdd654f71f7a483cf429a6c9
mTUNm05-EMED	MA-CYPR-LS-0-347.ATL_mt.realigned.bam	Thunnus thynnus	PRJEB74135	ERR12771666	d4cd26da9098342b833bede233247c9a
mTUNm06-EMED	MA-CYPR-LS-0-34.ATL_mt.realigned.bam	Thunnus thynnus	PRJEB74135	ERR12771667	60d590a78b7101324235a7c2be883749
mTUNm07-EMED	MA-CYPR-LS-0-352.ATL_mt.realigned.bam	Thunnus thynnus	PRJEB74135	ERR12771669	2bd95928e8c536076c16eb2d29dee3df
mTUNm08-EMED	MA-CYPR-LS-0-41.ATL_mt.realigned.bam	Thunnus thynnus	PRJEB74135	ERR12771670	2051270a07a0b1dc66b553706a138afe
mTUNm09-EMED	MA-CYPR-LS-0-45.ATL_mt.realigned.bam	Thunnus thynnus	PRJEB74135	ERR12771671	fb6e9a4a1f724f42b4788c503355146d
mTUNm10-EMED	MA-CYPR-LS-0-49.ATL_mt.realigned.bam	Thunnus thynnus	PRJEB74135	ERR12771672	0e8e2225afaa5f117629238196167473
mTUNm11-WMED	MA-IEO-BA-0-104.ATL_mt.realigned.bam	Thunnus thynnus	PRJEB74135	ERR12771673	638c4e9bf04d00e2167f5e60684bc011
mTUNm12-WMED	MA-IEO-BA-0-107.ATL_mt.realigned.bam	Thunnus thynnus	PRJEB74135	ERR12771674	f3e7f769a3079d2dfa7ca6c85b02124c
mTUNm13-WMED	MA-IEO-BA-0-109.ATL_mt.realigned.bam	Thunnus thynnus	PRJEB74135	ERR12771675	3972321eceda6f98a16baead797b06a9
mTUNm14-WMED	MA-IEO-BA-0-110.ATL_mt.realigned.bam	Thunnus thynnus	PRJEB74135	ERR12771676	eed7de21542dfd5a06f265ecb3a6c6af
mTUNm15-WMED	MA-IEO-BA-0-113.ATL_mt.realigned.bam	Thunnus thynnus	PRJEB74135	ERR12771677	ad3ed20c20d7d026781224c76bb9d6aa
mTUNm16-WMED	MA-IEO-BA-0-121.ATL_mt.realigned.bam	Thunnus thynnus	PRJEB74135	ERR12771678	976d3714011d415321a88a52bb3eaba3
mTUNm17-WMED	MA-IEO-BA-0-63.ATL_mt.realigned.bam	Thunnus thynnus	PRJEB74135	ERR12771679	2fbb6f0bca9827bb6db748f17d6569d7
mTUNm18-WMED	MA-IEO-BA-0-67.ATL_mt.realigned.bam	Thunnus thynnus	PRJEB74135	ERR12771680	cb717e4d977f5322fe18606c32cd61db
mTUNm19-WMED	MA-IEO-BA-0-68.ATL_mt.realigned.bam	Thunnus thynnus	PRJEB74135	ERR12771681	6f0347733fefbe475a0dbb08466d8d1e
mTUNm20-WMED	MA-IEO-BA-0-77.ATL_mt.realigned.bam	Thunnus thynnus	PRJEB74135	ERR12771682	d39ed82bbc0906c16e0f86aa10f1e8c3
mTUNm41-GOM	MA-N17040108.ATL_mt.realigned.bam	Thunnus thynnus	PRJEB74135	ERR12771683	29c1b0a3c21bc2ce367a4292a71279cf
mTUNm42-GOM	MA-N17040501.ATL_mt.realigned.bam	Thunnus thynnus	PRJEB74135	ERR12771684	01deb275ebc53faecbb2ced5eecde1bb
mTUNm43-GOM	MA-N18021808.ATL_mt.realigned.bam	Thunnus thynnus	PRJEB74135	ERR12771685	228026c118057a164c84a8375baa7a70
mTUNm44-GOM	MA-N18021809.ATL_mt.realigned.bam	Thunnus thynnus	PRJEB74135	ERR12771686	d11cd5c2a0cdc6db7508c6e99042a625
mTUNm45-GOM	MA-N18021810.ATL_mt.realigned.bam	Thunnus thynnus	PRJEB74135	ERR12771687	0889af15182e299781f4b524fff7aa95
mTUNm31-CMED	MA-UNIB-SI-0-65.ATL_mt.realigned.bam	Thunnus thynnus	PRJEB74135	ERR12771688	13fdaa8d8c68e4c1352d6277b9bbf6b5
mTUNm32-CMED	MA-UNIB-SI-0-67.ATL_mt.realigned.bam	Thunnus thynnus	PRJEB74135	ERR12771689	4dff9b838731e42ab09f1fac7afde99f
mTUNm33-CMED	MA-UNIB-SI-0-70.ATL_mt.realigned.bam	Thunnus thynnus	PRJEB74135	ERR12771690	0c78ae12abc35b76925afcc5d322e517
mTUNm34-CMED	MA-UNIB-SI-0-74.ATL_mt.realigned.bam	Thunnus thynnus	PRJEB74135	ERR12771691	e66a50061900f8ce5bf089c25b7f5ab6
mTUNm35-CMED	MA-UNIB-SI-0-77.ATL_mt.realigned.bam	Thunnus thynnus	PRJEB74135	ERR12771692	482e359bd0d5d4b6fcbe0499ea78d5f9
mTUNm36-CMED	MA-UNIB-SI-0-79.ATL_mt.realigned.bam	Thunnus thynnus	PRJEB74135	ERR12771693	50024fb86f3b1f54223e74115d9d6f2e
mTUNm37-CMED	MA-UNIB-SI-0-81.ATL_mt.realigned.bam	Thunnus thynnus	PRJEB74135	ERR12771694	a4f7cd9808576f0bf0ff8b3b29244ea1
mTUNm38-CMED	MA-UNIB-SI-0-84.ATL_mt.realigned.bam	Thunnus thynnus	PRJEB74135	ERR12771695	3906869cef166a68df83e79b5b991ce5
mTUNm39-CMED	MA-UNIB-SI-0-89.ATL_mt.realigned.bam	Thunnus thynnus	PRJEB74135	ERR12771696	0298259f51f373387bd307e0b4e21068
mTUNm40-CMED	MA-UNIB-SI-0-92.ATL_mt.realigned.bam	Thunnus thynnus	PRJEB74135	ERR12771697	a9a1b71b0f8d8a8bfb53b59494dbfd24
mTUNm46-GOM	MA-W14050007.ATL_mt.realigned.bam	Thunnus thynnus	PRJEB74135	ERR12771698	cabeab938083b17cfa27a467fe864dc8
mTUNm47-GOM	MA-W14050014.ATL_mt.realigned.bam	Thunnus thynnus	PRJEB74135	ERR12771699	535eaab72503bc21d88e4ccac14c3f7d
mTUNm48-GOM	MA-W14050029.ATL_mt.realigned.bam	Thunnus thynnus	PRJEB74135	ERR12771700	2bf67c5465950b3759554e42022ea13e
mTUNm49-GOM	MA-W14050096.ATL_mt.realigned.bam	Thunnus thynnus	PRJEB74135	ERR12771701	53ce0bb76f822578e41a1a34cc383a05
mTUNm50-GOM	MA-W14050097.ATL_mt.realigned.bam	Thunnus thynnus	PRJEB74135	ERR12771702	3f2bfedfc7686648b24525726ff2add3
aTUNm65-Marseille-1800CE	ML_18C_01.Mito.bam	Thunnus thynnus	PRJEB74135	ERR12771703	54067d47e602b313ecdd51ba2160279a
aTUNm66-Marseille-1800CE	ML_18C_02B.Mito.bam	Thunnus thynnus	PRJEB74135	ERR12771704	f7652bbcd2eaa550d428df1fd16f1d8a
aTUNm67-Marseille-1800CE	ML_18C_04B.Mito.bam	Thunnus thynnus	PRJEB74135	ERR12771705	091ccbdaa909f67b08988951244b0a64
aTUNm68-Marseille-1800CE	ML_18C_05B.Mito.bam	Thunnus thynnus	PRJEB74135	ERR12771706	b8bc92a1c677bee35f2912378ac9cfe9
aTUNm69-Marseille-1800CE	ML_18C_07B.Mito.bam	Thunnus thynnus	PRJEB74135	ERR12771707	b0ef608af4028aa7287fa6b37b78800f
aTUNm70-Marseille-1800CE	ML_18C_09.Mito.bam	Thunnus thynnus	PRJEB74135	ERR12771708	e00fdeaededee1ae1c93b81164298626
aTUNm71-Marseille-1800CE	ML_18C_10B.Mito.bam	Thunnus thynnus	PRJEB74135	ERR12771709	086124fc9d50680b9ed6d150f1dc8792
aTUNm72-Marseille-1800CE	ML_18C_12.Mito.bam	Thunnus thynnus	PRJEB74135	ERR12771710	a293dbb2b12064b6079507cd123cbb6a
mTUNn01-NOR	M-TUN005.ATL_mt.realigned.bam	Thunnus thynnus	PRJEB74135	ERR12771711	87a434a72d287f7c8ea1aef911ee301c
mTUNn02-NOR	M-TUN006.ATL_mt.realigned.bam	Thunnus thynnus	PRJEB74135	ERR12771712	767544edac815872d948c36315e404d8
mTUNn03-NOR	M-TUN007.ATL_mt.realigned.bam	Thunnus thynnus	PRJEB74135	ERR12771713	25ce2c40837675d4143a1f1afee45e00
mTUNn04-NOR	M-TUN008.ATL_mt.realigned.bam	Thunnus thynnus	PRJEB74135	ERR12771714	aef4118ac4116d766456dd4fe5002b2f
mTUNn05-NOR	M-TUN009.ATL_mt.realigned.bam	Thunnus thynnus	PRJEB74135	ERR12771715	4111b7aba42652b87963a40143688175
mTUNn06-NOR	M-TUN010.ATL_mt.realigned.bam	Thunnus thynnus	PRJEB74135	ERR12771716	e6b866b741da927819b0bc5dbcdcfb85
mTUNn07-NOR	M-TUN011.ATL_mt.realigned.bam	Thunnus thynnus	PRJEB74135	ERR12771717	a113a6acad63d46923d974547b0ccee0
mTUNn08-NOR	M-TUN012.ATL_mt.realigned.bam	Thunnus thynnus	PRJEB74135	ERR12771718	ffdd1d67c378ac473fc6a5bfddee1fa9
mTUNn09-NOR	M-TUN013.ATL_mt.realigned.bam	Thunnus thynnus	PRJEB74135	ERR12771719	93cc6f2f0afcec6d0bfb6e1c045f8407
mTUNn10-NOR	M-TUN014.ATL_mt.realigned.bam	Thunnus thynnus	PRJEB74135	ERR12771720	d905359cf71834b6d2c133d102e3286c
mTUNn11-NOR	M-TUN015.ATL_mt.realigned.bam	Thunnus thynnus	PRJEB74135	ERR12771721	e4da38705b878ffc8be32985166c2f27
mTUNn12-NOR	M-TUN016.ATL_mt.realigned.bam	Thunnus thynnus	PRJEB74135	ERR12771722	ead3fc78f58c6da4d446306e89238de7
mTUNn13-NOR	M-TUN017.ATL_mt.realigned.bam	Thunnus thynnus	PRJEB74135	ERR12771723	4b67a52385d53ecfcc8974123adf0ebe
mTUNn14-NOR	M-TUN018.ATL_mt.realigned.bam	Thunnus thynnus	PRJEB74135	ERR12771724	9893da6c674cfb2cc8bdf809e8a31ad8
mTUNn15-NOR	M-TUN019.ATL_mt.realigned.bam	Thunnus thynnus	PRJEB74135	ERR12771725	3ba866f4670911dda0bf234204ef5692
mTUNn16-NOR	M-TUN022.ATL_mt.realigned.bam	Thunnus thynnus	PRJEB74135	ERR12771726	5fa8fe4d6648d0098ee1ac45bd990076
mTUNn17-NOR	M-TUN023.ATL_mt.realigned.bam	Thunnus thynnus	PRJEB74135	ERR12771727	3a7f77be03d1b3b9a21f852cbb3cf774
mTUNn18-NOR	M-TUN024.ATL_mt.realigned.bam	Thunnus thynnus	PRJEB74135	ERR12771728	3c68c33f5144cd5ba3ec7b309ec7945f
mTUNn19-NOR	M-TUN025.ATL_mt.realigned.bam	Thunnus thynnus	PRJEB74135	ERR12771729	6cc85793c95a4108fd4bb11b2d8aa894
mTUNn20-NOR	M-TUN026.ATL_mt.realigned.bam	Thunnus thynnus	PRJEB74135	ERR12771730	83214e9c690c1db7f174005550c672f6
mTUNn21-NOR	M-TUN027.ATL_mt.realigned.bam	Thunnus thynnus	PRJEB74135	ERR12771731	21113c58ec1f612c51b3826f1d437900
mTUNn22-NOR	M-TUN028.ATL_mt.realigned.bam	Thunnus thynnus	PRJEB74135	ERR12771732	1dabeded80e6680bf9429ba5bf6f2c44
mTUNn23-NOR	M-TUN029.ATL_mt.realigned.bam	Thunnus thynnus	PRJEB74135	ERR12771733	4fbbce81848ef1dfc1382c9cb8b5b4dc
mTUNn24-NOR	M-TUN030.ATL_mt.realigned.bam	Thunnus thynnus	PRJEB74135	ERR12771734	9228a4743c6e7f85be98b42e4958874b
mTUNn25-NOR	M-TUN031.ATL_mt.realigned.bam	Thunnus thynnus	PRJEB74135	ERR12771735	7015779e63ebbf43745ff00fe48f8940
mTUNn26-NOR	M-TUN032.ATL_mt.realigned.bam	Thunnus thynnus	PRJEB74135	ERR12771736	5cc1d778ce96f566757a2cbcac04ce90
mTUNn27-NOR	M-TUN033.ATL_mt.realigned.bam	Thunnus thynnus	PRJEB74135	ERR12771737	9e0b3d32cfd56b2a6c205ef7c772c231
mTUNn28-NOR	M-TUN034.ATL_mt.realigned.bam	Thunnus thynnus	PRJEB74135	ERR12771738	f83808513efc058a259a413f5d90b255
mTUNn29-NOR	M-TUN035.ATL_mt.realigned.bam	Thunnus thynnus	PRJEB74135	ERR12771739	097e8f9cb27a0bc360ab55c4f36f0270
mTUNn30-NOR	M-TUN036.ATL_mt.realigned.bam	Thunnus thynnus	PRJEB74135	ERR12771740	926e0bef1c0cd6b40f03e956629bb56e
mTUNn31-NOR	M-TUN037.ATL_mt.realigned.bam	Thunnus thynnus	PRJEB74135	ERR12771741	85723a0c5be1994baf6bea6491e339f6
mTUNn32-NOR	M-TUN038.ATL_mt.realigned.bam	Thunnus thynnus	PRJEB74135	ERR12771742	b99d6b579fa90f807265c5cfc5ffd5ed
mTUNn33-NOR	M-TUN039.ATL_mt.realigned.bam	Thunnus thynnus	PRJEB74135	ERR12771743	931e9f00ed5817a672a1fd2c3dd63939
mTUNn34-NOR	M-TUN040.ATL_mt.realigned.bam	Thunnus thynnus	PRJEB74135	ERR12771744	c37afa549ac207a2be78da0ea5ff65a6
mTUNn35-NOR	M-TUN041.ATL_mt.realigned.bam	Thunnus thynnus	PRJEB74135	ERR12771745	a2faa8acb98cb5e0967a31c7f94bc53f
mTUNn36-NOR	M-TUN042.ATL_mt.realigned.bam	Thunnus thynnus	PRJEB74135	ERR12771746	022b933bbf6473226be7a4a9f1937c24
mTUNn37-NOR	M-TUN043.ATL_mt.realigned.bam	Thunnus thynnus	PRJEB74135	ERR12771747	3877f0a604364f702dec19eebccce57b
mTUNn38-NOR	M-TUN044.ATL_mt.realigned.bam	Thunnus thynnus	PRJEB74135	ERR12771748	275e146d82827d3621e7d42de008371e
aTUNm07-Sicily-900-1200CE	MZ_13C_12.Mito.bam	Thunnus thynnus	PRJEB74135	ERR12771749	5e91cb5e7ae6d2a44bdf90abd0e4ca8d
aTUNm08-Sicily-900-1200CE	MZ_13C_13.Mito.bam	Thunnus thynnus	PRJEB74135	ERR12771750	d9a0d32be7109d82f1942ff481745436
aTUNm09-Sicily-900-1200CE	MZ_13C_14.Mito.bam	Thunnus thynnus	PRJEB74135	ERR12771751	97441715ec88435003eb54ee9cc1ac8e
aTUNm10-Sicily-900-1200CE	MZ_13C_15.Mito.bam	Thunnus thynnus	PRJEB74135	ERR12771752	55b796098e1cb0c2dfe37806a54f2629
aTUNm73-Gibraltar-100CE	OLV_1C_01.Mito.bam	Thunnus thynnus	PRJEB74135	ERR12771753	2fd8275a2973b98b62964fb3df3b9412
aTUNm74-Gibraltar-100CE	OLV_1C_02.Mito.bam	Thunnus thynnus	PRJEB74135	ERR12771754	50bf2084640fc2d7b74eb236be8b1de1
aTUNm75-Gibraltar-100CE	OLV_1C_03.Mito.bam	Thunnus thynnus	PRJEB74135	ERR12771755	2eb781986e9ecd11a6b9d391e3498513
aTUNm76-Gibraltar-100CE	OLV_1C_14.Mito.bam	Thunnus thynnus	PRJEB74135	ERR12771756	e67d2a952c56bd1754657f8ddd864410
aTUNm77-Gibraltar-100CE	OLV_1C_16.Mito.bam	Thunnus thynnus	PRJEB74135	ERR12771757	2ce4f99c5daac5d0b319db1d8facd855
PBFT-TUN-01	PAC-DRR177383.ATL_mt.realigned.bam	Thunnus orientalis	PRJEB74135	ERR12771758	3882261eecd025cf063a70e89327b067
PBFT-TUN-02	PAC-DRR177395.ATL_mt.realigned.bam	Thunnus orientalis	PRJEB74135	ERR12771759	88507aef61cd75349e588c375ab38ccd
PBFT-TUN-03	PAC-DRR177400.ATL_mt.realigned.bam	Thunnus orientalis	PRJEB74135	ERR12771760	3ee11cc30b7fa23990c5da09c90838b6
PBFT-TUN-04	PAC-DRR177401.ATL_mt.realigned.bam	Thunnus orientalis	PRJEB74135	ERR12771761	0d614c77a42152623d38db729adc9aae
PBFT-TUN-05	PAC-DRR177402.ATL_mt.realigned.bam	Thunnus orientalis	PRJEB74135	ERR12771762	9291bfdf75248b57a55b998b854435c1
PBFT-TUN-06	PAC-DRR177403.ATL_mt.realigned.bam	Thunnus orientalis	PRJEB74135	ERR12771763	e6b1f2c868c49fd84d61c0f2abef4c2d
PBFT-TUN-07	PAC-DRR177404.ATL_mt.realigned.bam	Thunnus orientalis	PRJEB74135	ERR12771764	ac41a7d71f5368539718297cbb4d9644
PBFT-TUN-08	PAC-DRR177405.ATL_mt.realigned.bam	Thunnus orientalis	PRJEB74135	ERR12771765	c0f259d3ea34f1950fdaac93d7284d54
PBFT-TUN-09	PAC-DRR177406.ATL_mt.realigned.bam	Thunnus orientalis	PRJEB74135	ERR12771766	d49957920c3754c80882ff9c884993fc
aTUNm78-Sardinia-1500-1700CE	PF_1618_01.Mito.bam	Thunnus thynnus	PRJEB74135	ERR12771767	396e74eb377172a89560410c99964de9
aTUNm79-Sardinia-1500-1700CE	PF_1618_02.Mito.bam	Thunnus thynnus	PRJEB74135	ERR12771768	6fff3918642f31e91d72777a4425f27d
aTUNm80-Sardinia-1500-1700CE	PF_1618_03.Mito.bam	Thunnus thynnus	PRJEB74135	ERR12771769	fc1725f0ee9591abcd99f6979f113c9b
aTUNm81-Sardinia-1500-1700CE	PF_1618_05.Mito.bam	Thunnus thynnus	PRJEB74135	ERR12771770	c42f52cd1a99497f14e7d2218031e679
aTUNm82-Sardinia-1500-1700CE	PF_1618_07.Mito.bam	Thunnus thynnus	PRJEB74135	ERR12771771	fddccb60806a40242d7c6bfefb8cdd1a
aTUNm83-Sardinia-1500-1700CE	PF_1618_08.Mito.bam	Thunnus thynnus	PRJEB74135	ERR12771772	95d3cb2104aa2c53346b72c702055230
aTUNm84-Sardinia-1500-1700CE	PF_1618_10.Mito.bam	Thunnus thynnus	PRJEB74135	ERR12771773	83e3438523c1f2b0ce82d0425bc3965b
aTUNm85-Sardinia-1500-1700CE	PF_1618_14.Mito.bam	Thunnus thynnus	PRJEB74135	ERR12771774	f89e39d9143f482ba0a313cdec8a0965
aTUNm86-Sardinia-1500-1700CE	PF_1618_17.Mito.bam	Thunnus thynnus	PRJEB74135	ERR12771775	dd1d75fb8771b90c73601fc5efbae323
aTUNm87-Sardinia-1500-1700CE	PF_1618_18.Mito.bam	Thunnus thynnus	PRJEB74135	ERR12771776	13929e7b2388d6b171e2632985585235
aTUNm88-Sardinia-1500-1700CE	PF_1618_19.Mito.bam	Thunnus thynnus	PRJEB74135	ERR12771777	7029a60eca24db974953aaa090d79023
aTUNm89-Sardinia-1500-1700CE	PF_1618_21.Mito.bam	Thunnus thynnus	PRJEB74135	ERR12771778	6f063e19b0faf83bf6e7f2ba0adda548
aTUNm90-Sardinia-1500-1700CE	PF_1618_22.Mito.bam	Thunnus thynnus	PRJEB74135	ERR12771779	3b7c76a37428c2fd9b9c53dccf96f5eb
aTUNm91-Sardinia-1500-1700CE	PF_1618_23.Mito.bam	Thunnus thynnus	PRJEB74135	ERR12771780	682347716d321b637952b28379249c2d
aTUNm92-Sardinia-1500-1700CE	PF_1618_24.Mito.bam	Thunnus thynnus	PRJEB74135	ERR12771781	b9c49079bf76191250cd262be357d428
aTUNm11-Sicily-900-1200CE	SAN_10C_10.Mito.bam	Thunnus thynnus	PRJEB74135	ERR12771782	e0ece4a32996de75b2c66f5a105f4476
aTUNm12-Sicily-900-1200CE	SAN_10C_6.Mito.bam	Thunnus thynnus	PRJEB74135	ERR12771783	fce97fefd0fb361e94d72e3089eaa437
aTUNn02-Norway-3000BCE	TUN002.ATL_mt.realigned.bam	Thunnus thynnus	PRJEB74135	ERR12771784	b2ae3507e6c841a20c632b9201d394da
aTUNn03-Norway-3000BCE	TUN003.ATL_mt.realigned.bam	Thunnus thynnus	PRJEB74135	ERR12771785	82d87c08f755777f65fbd83c02cd2e7e
aTUNn04-Norway-3000BCE	TUN004.ATL_mt.realigned.bam	Thunnus thynnus	PRJEB74135	ERR12771786	42c9bfc5945c6fad75d79d9af76a654b
aTUNn05-Norway-3000BCE	TUN005.ATL_mt.realigned.bam	Thunnus thynnus	PRJEB74135	ERR12771787	5b93f8d88d4c67478d81ae81f85693c9
aTUNn06-Norway-3000BCE	TUN006.ATL_mt.realigned.bam	Thunnus thynnus	PRJEB74135	ERR12771788	c06d41802b80d51495cfa467f585d5c4
aTUNn07-Norway-3000BCE	TUN023.ATL_mt.realigned.bam	Thunnus thynnus	PRJEB74135	ERR12771789	5dd9112bedd78d056f2d1721901205d3
aTUNn08-Norway-3000BCE	TUN024.ATL_mt.realigned.bam	Thunnus thynnus	PRJEB74135	ERR12771790	b20a287374f5111a5cecf9e3ed213560
aTUNn09-Norway-3000BCE	TUN025.ATL_mt.realigned.bam	Thunnus thynnus	PRJEB74135	ERR12771791	8de7567a3cd0ab9ff458fe1f09c21965
aTUNn10-Norway-3000BCE	TUN026.ATL_mt.realigned.bam	Thunnus thynnus	PRJEB74135	ERR12771792	840c7a8f7c9ff2afd0623339c5c12019
aTUNn11-Norway-3000BCE	TUN027.ATL_mt.realigned.bam	Thunnus thynnus	PRJEB74135	ERR12771793	4aa3a800697cb47b2f9012b2ca92dd39
aTUNn12-Norway-3000BCE	TUN028.ATL_mt.realigned.bam	Thunnus thynnus	PRJEB74135	ERR12771794	18f412136e8c38335c08b114741aceda
aTUNn13-Norway-3000BCE	TUN029.ATL_mt.realigned.bam	Thunnus thynnus	PRJEB74135	ERR12771795	bd8ca3833f84718296ec2aae2114c622
aTUNn14-Norway-3000BCE	TUN030.ATL_mt.realigned.bam	Thunnus thynnus	PRJEB74135	ERR12771796	b27fd2a3118b552600c949c8334bf103
aTUNn15-Norway-3000BCE	TUN031.ATL_mt.realigned.bam	Thunnus thynnus	PRJEB74135	ERR12771797	857e74c7547a45ae8f5071e4db518192
aTUNn16-Norway-3000BCE	TUN033.ATL_mt.realigned.bam	Thunnus thynnus	PRJEB74135	ERR12771798	dec0f4771c7662cf49fd9fc0a35e9066
aTUNn17-Norway-3000BCE	TUN034.ATL_mt.realigned.bam	Thunnus thynnus	PRJEB74135	ERR12771799	2929b291e49266a812562c8e6b623e50
aTUNn18-Norway-3000BCE	TUN035.ATL_mt.realigned.bam	Thunnus thynnus	PRJEB74135	ERR12771800	a18fcec165c086bd142ecbfd8ba2c00a
aTUNn19-Norway-3000BCE	TUN036.ATL_mt.realigned.bam	Thunnus thynnus	PRJEB74135	ERR12771801	850119a0c4e79792c5846bfcfc0e9118
aTUNn20-Norway-3000BCE	TUN037.ATL_mt.realigned.bam	Thunnus thynnus	PRJEB74135	ERR12771802	c4c3fdc472294080a3c06b38ea13a294
aTUNn21-Norway-3000BCE	TUN038.ATL_mt.realigned.bam	Thunnus thynnus	PRJEB74135	ERR12771803	9b56bf7d80bac25edee681c2388489f4
aTUNn22-Norway-3000BCE	TUN039.ATL_mt.realigned.bam	Thunnus thynnus	PRJEB74135	ERR12771804	e843e477093bdc20374e3ac58d035f95
aTUNn23-Norway-3000BCE	TUN040.ATL_mt.realigned.bam	Thunnus thynnus	PRJEB74135	ERR12771805	5f4227281521bfffffadf12b624ab40b
aTUNn24-Norway-3000BCE	TUN041.ATL_mt.realigned.bam	Thunnus thynnus	PRJEB74135	ERR12771806	60a71bcd65f35f816d9821a5f9b213cf
aTUNn25-Norway-3000BCE	TUN042.ATL_mt.realigned.bam	Thunnus thynnus	PRJEB74135	ERR12771807	3f36ad35a671e7fef87df282907beb26
aTUNn26-Norway-3000BCE	TUN043.ATL_mt.realigned.bam	Thunnus thynnus	PRJEB74135	ERR12771808	0f712bb18f02118b641ffa48723ee949
aTUNn27-Norway-3000BCE	TUN044.ATL_mt.realigned.bam	Thunnus thynnus	PRJEB74135	ERR12771809	39cd4fe97ed22c4528ced031b5f5fd97
aTUNn28-Norway-3000BCE	TUN045.ATL_mt.realigned.bam	Thunnus thynnus	PRJEB74135	ERR12771810	32ac07e8e1d5cfa166e4b9e453687524
aTUNn29-Norway-3000BCE	TUN046.ATL_mt.realigned.bam	Thunnus thynnus	PRJEB74135	ERR12771811	45484cd00643afa743f41ecc438413a1
aTUNn30-Norway-3000BCE	TUN047.ATL_mt.realigned.bam	Thunnus thynnus	PRJEB74135	ERR12771812	a70e91772e82bd8306b7d11baa849afa
aTUNn31-Norway-3000BCE	TUN048.ATL_mt.realigned.bam	Thunnus thynnus	PRJEB74135	ERR12771813	c370eaf1fc182b964967f2949a30e69c
aTUNn32-Norway-3000BCE	TUN050.ATL_mt.realigned.bam	Thunnus thynnus	PRJEB74135	ERR12771814	a0ab7095b9661446e35754b8325d0103
aTUNn33-Norway-3000BCE	TUN051.ATL_mt.realigned.bam	Thunnus thynnus	PRJEB74135	ERR12771815	d25d229ee4d8697c7fa5d0292d1b73f4
aTUNn34-Norway-3000BCE	TUN052.ATL_mt.realigned.bam	Thunnus thynnus	PRJEB74135	ERR12771816	8db3fa5a1d87602c36234f750300b1fd
aTUNn35-Norway-3000BCE	TUN053.ATL_mt.realigned.bam	Thunnus thynnus	PRJEB74135	ERR12771817	44fa54eab11e33cc25e5b6e2c9a0c7d6
aTUNn36-Norway-3000BCE	TUN054.ATL_mt.realigned.bam	Thunnus thynnus	PRJEB74135	ERR12771818	640a2ef0b215e57c6e5c51f0e26dbf52
aTUNn37-Norway-3000BCE	TUN055.ATL_mt.realigned.bam	Thunnus thynnus	PRJEB74135	ERR12771819	1de40bfa964b8ebd21cd3a4c43a5030f
aTUNn38-Norway-3000BCE	TUN056.ATL_mt.realigned.bam	Thunnus thynnus	PRJEB74135	ERR12771820	f5aa6f253036a0e46e6ada3213aa10d3
aTUNn39-Norway-3000BCE	TUN057.ATL_mt.realigned.bam	Thunnus thynnus	PRJEB74135	ERR12771821	82d50814641f56b8bec8cd0a464f8414
